# RNA polymerase II-TFIIE-TFIIH interface functions in transcription start site selection in *Saccharomyces cerevisiae*

**DOI:** 10.1101/2025.11.05.686797

**Authors:** Pratik Basnet, Yunye Zhu, Irina O. Vvedenskaya, Payal Arora, Staci Hammer, Brittany McVicar, Shawn Alex, Bryce E. Nickels, Craig D. Kaplan

## Abstract

During transcription initiation in *Saccharomyces cerevisiae*, RNA polymerase II (Pol II) and general transcription factors (GTFs) assemble upstream of transcription start sites (TSSs) to form the pre-initiation complex (PIC). In this model organism, yeast, the PIC selects TSSs through a unidirectional scanning mechanism referred to as promoter scanning. Previous studies have shown that the TFIIH subunit Tfb3 connects TFIIH to the rest of the PIC through interactions with Pol II and the GTF TFIIE. Activities within the PIC that influence TSS selection can do so by control of initiation efficiency at individual TSSs or by control of TSS scanning (either rate of scanning or scanning processivity). To understand how this critical interface withing the PIC participates in scanning, we used genetic screens to identify *tfb3* and *tfa1* mutants that alter initiation using initiation-linked phenotypes. We found mutations within the TFIIH-Pol II-TFIIE interface able to alter promoter scanning in either upstream or downstream directions, suggesting that changes to this interface can fine-tune scanning. Subsets of alleles were analyzed using TSS sequencing approaches, showing that tested *tfb3* and *tfa1* alleles shift TSS distributions across most genomic promoters. Genetic interaction and genomic analysis revealed that the Tfb3 interfaces with Rpb7 and Tfa1 separately contribute to promoter scanning, and that *tfb3* alleles exhibit additive effects with scanning processivity mutants in, consistent with Tfb3-PIC interactions modulating scanning processivity. The ability of this interface to easily modulate scanning in both directions is consistent with the types of changes that might incrementally allow promoter scanning to have evolved.
