## Supplemental Tables 1-3 for "RNA polymerase II-TFIIE-TFIIH interface functions in transcription start site selection in *Saccharomyces cerevisiae*"

### Sheet: Yeast_strains
Supplementary Table 1. Yeast Strains
For TSS-Seq and Spot assay related to mutants where TSS-Seq were done
	Strain number	Plasmids	Plasmid pCK	Genotype	Mating Type	Comments	STRIPE-Seq available (Y/N)
	CKY3820	pRSII316 TFA1: URA3 CEN6 ARSH4 ampr f(1) ori, pBluescript KS+ Backbone	pCK2278	ura3-52 his3Δ200 leu2Δ0 or Δ1 trp1Δ63 met15Δ0 lys2-128∂ gal10Δ56 tfa1∆::hphNT1	a	Parent strain for tfa1 plasmid shuffle, where IMD2 gene is intact. Used in TSS-seq as TFA1 WT control.	Yes
		Placehold for tfa1-L203*
		Placehold for tfa1-L203*
	CKY4747	pRSII315 tfa1 K187E CEN LEU2	pCK2764	ura3-52 his3Δ200 leu2Δ0 or Δ1 trp1Δ63 met15Δ0 lys2-128∂ gal10Δ56 tfa1∆::hphNT1	a	Clone 1 for tfa1-K187E mutant, used in TSS-Seq	Yes
	CKY4748	pRSII315 tfa1 K187E CEN LEU2	pCK2764	ura3-52 his3Δ200 leu2Δ0 or Δ1 trp1Δ63 met15Δ0 lys2-128∂ gal10Δ56 tfa1∆::hphNT1	a	Clone 2 for tfa1-K187E mutant, used in TSS-Seq	Yes
	CKY4763	pRSII315 tfa1 I183T CEN LEU2	pCK2755	ura3-52 his3Δ200 leu2Δ0 or Δ1 trp1Δ63 met15Δ0 lys2-128∂ gal10Δ56 tfa1∆::hphNT1	a	Clone 1 for tfa1-I183T mutant, used in TSS-Seq
	CKY4764	pRSII315 tfa1 I183T CEN LEU2	pCK2755	ura3-52 his3Δ200 leu2Δ0 or Δ1 trp1Δ63 met15Δ0 lys2-128∂ gal10Δ56 tfa1∆::hphNT1	a	Clone 2 for tfa1-I183T mutant, used in TSS-Seq
	CKY4775	pRSII315 tfa1 F14L CEN LEU2	pCK2778	ura3-52 his3Δ200 leu2Δ0 or Δ1 trp1Δ63 met15Δ0 lys2-128∂ gal10Δ56 tfa1∆::hphNT1	a	Clone 1 for tfa1-F14L mutant, used in TSS-Seq
	CKY4776	pRSII315 tfa1 F14L CEN LEU2	pCK2778	ura3-52 his3Δ200 leu2Δ0 or Δ1 trp1Δ63 met15Δ0 lys2-128∂ gal10Δ56 tfa1∆::hphNT1	a	Clone 2 for tfa1-F14L mutant, used in TSS-Seq
	CKY4779	pRSII315 tfa1 K99I CEN LEU2	pCK2780	ura3-52 his3Δ200 leu2Δ0 or Δ1 trp1Δ63 met15Δ0 lys2-128∂ gal10Δ56 tfa1∆::hphNT1	a	Clone 1 for tfa1-K99I mutant, used in TSS-Seq	Yes
	CKY4780	pRSII315 tfa1 K99I CEN LEU2	pCK2780	ura3-52 his3Δ200 leu2Δ0 or Δ1 trp1Δ63 met15Δ0 lys2-128∂ gal10Δ56 tfa1∆::hphNT1	a	Clone 2 for tfa1-K99I mutant, used in TSS-Seq	Yes
	CKY3823	pRSII316 TFA1: URA3 CEN6 ARSH4 ampr f(1) ori, pBluescript KS+ Backbone	pCK2278	ura3-52 his3Δ200 leu2Δ0 or Δ1 trp1Δ63 met15Δ0 lys2-128∂ imd2Δ::HIS3 tfa1∆::hphNT1	alpha	Parent strain for tfa1 plasmid shuffle, where imd2 gene is replaced by his3.
		Placehold for tfa1-L203*
		Placehold for tfa1-L203*
	CKY6144	pRSII315 tfa1 K187E CEN LEU2	pCK2764	ura3-52 his3Δ200 leu2Δ0 or Δ1 trp1Δ63 met15Δ0 lys2-128∂ imd2Δ::HIS3 tfa1∆::hphNT1	alpha	Clone 1 for tfa1-K187E mutant.
	CKY6145	pRSII315 tfa1 K187E CEN LEU2	pCK2764	ura3-52 his3Δ200 leu2Δ0 or Δ1 trp1Δ63 met15Δ0 lys2-128∂ imd2Δ::HIS3 tfa1∆::hphNT1	alpha	Clone 2 for tfa1-K187E mutant.
	CKY6146	pRSII315 tfa1 I183T CEN LEU2	pCK2755	ura3-52 his3Δ200 leu2Δ0 or Δ1 trp1Δ63 met15Δ0 lys2-128∂ imd2Δ::HIS3 tfa1∆::hphNT1	alpha	Clone 1 for tfa1-I183T mutant.
	CKY6147	pRSII315 tfa1 I183T CEN LEU2	pCK2755	ura3-52 his3Δ200 leu2Δ0 or Δ1 trp1Δ63 met15Δ0 lys2-128∂ imd2Δ::HIS3 tfa1∆::hphNT1	alpha	Clone 2 for tfa1-I183T mutant.
	CKY6140	pRSII315 tfa1 F14L CEN LEU2	pCK2778	ura3-52 his3Δ200 leu2Δ0 or Δ1 trp1Δ63 met15Δ0 lys2-128∂ imd2Δ::HIS3 tfa1∆::hphNT1	alpha	Clone 1 for tfa1-F14L mutant.
	CKY6141	pRSII315 tfa1 F14L CEN LEU2	pCK2778	ura3-52 his3Δ200 leu2Δ0 or Δ1 trp1Δ63 met15Δ0 lys2-128∂ imd2Δ::HIS3 tfa1∆::hphNT1	alpha	Clone 2 for tfa1-F14L mutant.
	CKY6142	pRSII315 tfa1 K99I CEN LEU2	pCK2780	ura3-52 his3Δ200 leu2Δ0 or Δ1 trp1Δ63 met15Δ0 lys2-128∂ imd2Δ::HIS3 tfa1∆::hphNT1	alpha	Clone 1 for tfa1-K99I mutant.
	CKY6143	pRSII315 tfa1 K99I CEN LEU2	pCK2780	ura3-52 his3Δ200 leu2Δ0 or Δ1 trp1Δ63 met15Δ0 lys2-128∂ imd2Δ::HIS3 tfa1∆::hphNT1	alpha	Clone 2 for tfa1-K99I mutant.
	YZY3	pRSII315 TFB3: LEU2 CEN ARS ampr	pCK1664	ura3-52 his3Δ200 leu2Δ0 or Δ1 trp1Δ63 met15Δ0 lys2-128∂ tfb3∆::hphMX gal10Δ56 RPB3::TAP::KlacTRP1	a	Clone1. Parent strain for tfb3 mutants, where IMD2 gene is intact. Used in TSS-seq as TFB3 WT control.	Yes
	YZY4	pRSII315 TFB3: LEU2 CEN ARS ampr	pCK1664	ura3-52 his3Δ200 leu2Δ0 or Δ1 trp1Δ63 met15Δ0 lys2-128∂ tfb3∆::hphMX gal10Δ56 RPB3::TAP::KlacTRP1	a	Clone2. Parent strain for tfb3 mutants, where IMD2 gene is intact. Used in TSS-seq as TFB3 WT control.	Yes
	YZY19	pRSII315 tfb3 C39R CEN LEU2	pCK2530	ura3-52 his3Δ200 leu2Δ0 or Δ1 trp1Δ63 met15Δ0 lys2-128∂ tfb3∆::hphMX gal10Δ56 RPB3::TAP::KlacTRP1	a	Clone 1 for tfb3-C39R mutant, used in TSS-Seq
	YZY23	pRSII315 tfb3 K17E CEN LEU2	pCK2534	ura3-52 his3Δ200 leu2Δ0 or Δ1 trp1Δ63 met15Δ0 lys2-128∂ tfb3∆::hphMX gal10Δ56 RPB3::TAP::KlacTRP1	a	Clone 1 for tfb3-K17E mutant, used in TSS-Seq
	YZY29	pRSII315 tfb3 F28L CEN LEU2	pCK2527	ura3-52 his3Δ200 leu2Δ0 or Δ1 trp1Δ63 met15Δ0 lys2-128∂ tfb3∆::hphMX gal10Δ56 RPB3::TAP::KlacTRP1	a	Clone 1 for tfb3-F28L mutant, used in TSS-Seq	Yes
	YZY94	pRSII315 tfb3 K17R CEN LEU2	pCK2550	ura3-52 his3Δ200 leu2Δ0 or Δ1 trp1Δ63 met15Δ0 lys2-128∂ tfb3∆::hphMX gal10Δ56 RPB3::TAP::KlacTRP1	a	Clone 1 for tfb3-K17R mutant, used in TSS-Seq
	YZY95	pRSII315 tfb3 K17R CEN LEU2	pCK2550	ura3-52 his3Δ200 leu2Δ0 or Δ1 trp1Δ63 met15Δ0 lys2-128∂ tfb3∆::hphMX gal10Δ56 RPB3::TAP::KlacTRP1	a	Clone 2 for tfb3-K17R mutant, used in TSS-Seq
	CKY5253	pRSII315 tfb3 I62A CEN LEU2	pCK2528	ura3-52 his3Δ200 leu2Δ0 or Δ1 trp1Δ63 met15Δ0 lys2-128∂ tfb3∆::hphMX gal10Δ56 RPB3::TAP::KlacTRP1	a	Clone 1 for tfb3-I62A mutant, used in TSS-Seq
	CKY5254	pRSII315 tfb3 I62A CEN LEU2	pCK2528	ura3-52 his3Δ200 leu2Δ0 or Δ1 trp1Δ63 met15Δ0 lys2-128∂ tfb3∆::hphMX gal10Δ56 RPB3::TAP::KlacTRP1	a	Clone 2 for tfb3-I62A mutant, used in TSS-Seq
	CKY5296	pRSII315 tfb3 R64K CEN LEU2	pCK2538	ura3-52 his3Δ200 leu2Δ0 or Δ1 trp1Δ63 met15Δ0 lys2-128∂ tfb3∆::hphMX gal10Δ56 RPB3::TAP::KlacTRP1	a	Clone 1 for tfb3-R64K mutant, used in TSS-Seq	Yes
	CKY5297	pRSII315 tfb3 R64K CEN LEU2	pCK2538	ura3-52 his3Δ200 leu2Δ0 or Δ1 trp1Δ63 met15Δ0 lys2-128∂ tfb3∆::hphMX gal10Δ56 RPB3::TAP::KlacTRP1	a	Clone 2 for tfb3-R64K mutant, used in TSS-Seq	Yes
	CKY5390	pRSII315 tfb3 C39R CEN LEU2	pCK2530	ura3-52 his3Δ200 leu2Δ0 or Δ1 trp1Δ63 met15Δ0 lys2-128∂ tfb3∆::hphMX RPB3::TAP::KlacTRP1 imd2Δ::HIS3	a	Clone 1 for tfb3-C39R mutant.
	YZY22	pRSII315 tfb3 K17E CEN LEU2	pCK2534	ura3-52 his3Δ200 leu2Δ0 or Δ1 trp1Δ63 met15Δ0 lys2-128∂ tfb3∆::hph gal10Δ56 RPB3::TAP::KlacTRP1 imd2Δ::HIS3	a	Clone 1 for tfb3-K17E mutant.
	YZY28	pRSII315 tfb3 F28L CEN LEU2	pCK2527	ura3-52 his3Δ200 leu2Δ0 or Δ1 trp1Δ63 met15Δ0 lys2-128∂ tfb3∆::hph gal10Δ56 RPB3::TAP::KlacTRP1 imd2Δ::HIS3	a	Clone 1 for tfb3-F28L mutant.
	YZY92	pRSII315 tfb3 K17R CEN LEU2	pCK2550	ura3-52 his3Δ200 leu2Δ0 or Δ1 trp1Δ63 met15Δ0 lys2-128∂ tfb3∆::hph gal10Δ56 RPB3::TAP::KlacTRP1 imd2Δ::HIS3	a	Clone 1 for tfb3-K17R mutant.
	CKY5294	pRSII315 tfb3 I62A CEN LEU2	pCK2528	ura3-52 his3Δ200 leu2Δ0 or Δ1 trp1Δ63 met15Δ0 lys2-128∂ tfb3∆::hphMX RPB3::TAP::KlacTRP1 imd2Δ::HIS3	a	Clone 1 for tfb3-I62A mutant.
	CKY5296	pRSII315 tfb3 R64K CEN LEU2	pCK2538	ura3-52 his3Δ200 leu2Δ0 or Δ1 trp1Δ63 met15Δ0 lys2-128∂ tfb3∆::hphMX RPB3::TAP::KlacTRP1 imd2Δ::HIS3	a	Clone 1 for tfb3-R64K mutant.
	CKY297	pRSII316 RPB7: URA3 CEN6 ARSH4 ampr f(1) ori, pBluescript KS+ Backbone	pCK228	ura3-52 his3∆200 leu2∆1 or ∆0 trp1∆63 met15∆0 lys2-128∂ gal10∆56 rpb7∆::CLONATMX RPB3::TAP::KlacTRP1	a	Clone 1, Parent strain for non-CRISPR-ed rpb7-D166G, used in TSS-Seq as Wildtype Rpb7.
	CKY298	pRSII316 RPB7: URA3 CEN6 ARSH4 ampr f(1) ori, pBluescript KS+ Backbone	pCK228	ura3-52 his3∆200 leu2∆1 or ∆0 trp1∆63 met15∆0 lys2-128∂ gal10∆56 rpb7∆::CLONATMX RPB3::TAP::KlacTRP1	a	Clone 2, Parent strain for non-CRISPR-ed rpb7-D166G, used in TSS-Seq as Wildtype Rpb7.
	CKY357	pRS315 CEN LEU2 rpb7 D166G	pCK326	ura3-52 his3∆200 leu2∆1 or ∆0 trp1∆63 met15∆0 lys2-128∂ gal10∆56 rpb7∆::CLONATMX RPB3::TAP::KlacTRP1	a	Clone 1 for rpb7-D166G, identified from the genetic screen, used in TSS-Seq.
Rpb7 and Tfb3 mutants at salt bridge interacting surface (tfb3, rpb7, tfb3/rpb7)
	Strain number	Plasmids	Plasmid pCK	Genotype	Mating Type	Comments	STRIPE-Seq available (Y/N)
	CKY5282	pRS315 CEN LEU2 tfb3 R64A	pCK2836	ura3-52 his3Δ200 leu2Δ0 or Δ1 trp1Δ63 met15Δ0 lys2-128∂ tfb3∆::hph gal10Δ56 RPB3::TAP::KlacTRP1	a
	CKY5284	pRS315 CEN LEU2 tfb3 K65A	pCK2837	ura3-52 his3Δ200 leu2Δ0 or Δ1 trp1Δ63 met15Δ0 lys2-128∂ tfb3∆::hph gal10Δ56 RPB3::TAP::KlacTRP1	a
	CKY5286	pRS315 CEN LEU2 tfb3 R64A/K65A	pCK2838	ura3-52 his3Δ200 leu2Δ0 or Δ1 trp1Δ63 met15Δ0 lys2-128∂ tfb3∆::hph gal10Δ56 RPB3::TAP::KlacTRP1	a		Yes
	CKY5312	pRS315 CEN LEU2 tfb3 R64D	pCK2826	ura3-52 his3Δ200 leu2Δ0 or Δ1 trp1Δ63 met15Δ0 lys2-128∂ tfb3∆::hph gal10Δ56 RPB3::TAP::KlacTRP1	a
	CKY5316	pRS315 CEN LEU2 tfb3 K65E	pCK2828	ura3-52 his3Δ200 leu2Δ0 or Δ1 trp1Δ63 met15Δ0 lys2-128∂ tfb3∆::hph gal10Δ56 RPB3::TAP::KlacTRP1	a
	CKY5404	pRS315 CEN LEU2 tfb3 R64D/K65E	pCK2829	ura3-52 his3Δ200 leu2Δ0 or Δ1 trp1Δ63 met15Δ0 lys2-128∂ tfb3∆::hph gal10Δ56 RPB3::TAP::KlacTRP1	a
	CKY5491	pRS315 CEN LEU2 tfb3 R64D/K65A	pCK2861	ura3-52 his3Δ200 leu2Δ0 or Δ1 trp1Δ63 met15Δ0 lys2-128∂ tfb3∆::hph gal10Δ56 RPB3::TAP::KlacTRP1	a
	CKY5493	pRS315 CEN LEU2 tfb3 R64A/K65E	pCK2862	ura3-52 his3Δ200 leu2Δ0 or Δ1 trp1Δ63 met15Δ0 lys2-128∂ tfb3∆::hph gal10Δ56 RPB3::TAP::KlacTRP1	a
	CKY5322	pRSII316 TFA1: URA3 CEN6 ARSH4 ampr f(1) ori, pBluescript KS+ Backbone	pCK2278	ura3-52 his3Δ200 leu2Δ0 or Δ1 trp1Δ63 met15Δ0 lys2-128∂ tfb3∆::hphMX gal10Δ56 RPB3::TAP::KlacTRP1 RPB7(S133 silent)	a	Wildtype carrying PAM site mutation only at Rpb7 (S133).	Yes
	CKY5338	pRSII316 TFA1: URA3 CEN6 ARSH4 ampr f(1) ori, pBluescript KS+ Backbone	pCK2278	ura3-52 his3Δ200 leu2Δ0 or Δ1 trp1Δ63 met15Δ0 lys2-128∂ tfb3∆::hphMX gal10Δ56 RPB3::TAP::KlacTRP1 rpb7-D166A	a	Generated by CRISPR, carry PAM site silent mutation at Rpb7 (S133).
	CKY5340	pRSII316 TFA1: URA3 CEN6 ARSH4 ampr f(1) ori, pBluescript KS+ Backbone	pCK2278	ura3-52 his3Δ200 leu2Δ0 or Δ1 trp1Δ63 met15Δ0 lys2-128∂ tfb3∆::hphMX gal10Δ56 RPB3::TAP::KlacTRP1 rpb7-E165A	a	Generated by CRISPR, carry PAM site silent mutation at Rpb7 (S133).
	CKY5443	pRSII316 TFA1: URA3 CEN6 ARSH4 ampr f(1) ori, pBluescript KS+ Backbone	pCK2278	ura3-52 his3Δ200 leu2Δ0 or Δ1 trp1Δ63 met15Δ0 lys2-128∂ tfb3∆::hphMX gal10Δ56 RPB3::TAP::KlacTRP1 rpb7-E165A/D166A	a	Generated by CRISPR, carry PAM site silent mutation at Rpb7 (S133).	Yes
	CKY5326	pRSII316 TFA1: URA3 CEN6 ARSH4 ampr f(1) ori, pBluescript KS+ Backbone	pCK2278	ura3-52 his3Δ200 leu2Δ0 or Δ1 trp1Δ63 met15Δ0 lys2-128∂ tfb3∆::hphMX gal10Δ56 RPB3::TAP::KlacTRP1 rpb7-D166R	a	Generated by CRISPR, carry PAM site silent mutation at Rpb7 (S133).
	CKY5328	pRSII316 TFA1: URA3 CEN6 ARSH4 ampr f(1) ori, pBluescript KS+ Backbone	pCK2278	ura3-52 his3Δ200 leu2Δ0 or Δ1 trp1Δ63 met15Δ0 lys2-128∂ tfb3∆::hphMX gal10Δ56 RPB3::TAP::KlacTRP1 rpb7-D166G	a	Generated by CRISPR, carry PAM site silent mutation at Rpb7 (S133).
	CKY5330	pRSII316 TFA1: URA3 CEN6 ARSH4 ampr f(1) ori, pBluescript KS+ Backbone	pCK2278	ura3-52 his3Δ200 leu2Δ0 or Δ1 trp1Δ63 met15Δ0 lys2-128∂ tfb3∆::hphMX gal10Δ56 RPB3::TAP::KlacTRP1 rpb7-E165K	a	Generated by CRISPR, carry PAM site silent mutation at Rpb7 (S133).
	CKY5332	pRSII316 TFA1: URA3 CEN6 ARSH4 ampr f(1) ori, pBluescript KS+ Backbone	pCK2278	ura3-52 his3Δ200 leu2Δ0 or Δ1 trp1Δ63 met15Δ0 lys2-128∂ tfb3∆::hphMX gal10Δ56 RPB3::TAP::KlacTRP1 rpb7-E165R	a	Generated by CRISPR, carry PAM site silent mutation at Rpb7 (S133).
	CKY5334	pRSII316 TFA1: URA3 CEN6 ARSH4 ampr f(1) ori, pBluescript KS+ Backbone	pCK2278	ura3-52 his3Δ200 leu2Δ0 or Δ1 trp1Δ63 met15Δ0 lys2-128∂ tfb3∆::hphMX gal10Δ56 RPB3::TAP::KlacTRP1 rpb7-E165G	a	Generated by CRISPR, carry PAM site silent mutation at Rpb7 (S133).
	CKY5336	pRSII316 TFA1: URA3 CEN6 ARSH4 ampr f(1) ori, pBluescript KS+ Backbone	pCK2278	ura3-52 his3Δ200 leu2Δ0 or Δ1 trp1Δ63 met15Δ0 lys2-128∂ tfb3∆::hphMX gal10Δ56 RPB3::TAP::KlacTRP1 rpb7-E165R/D166K	a	Generated by CRISPR, carry PAM site silent mutation at Rpb7 (S133).	Yes
	CKY5685	pRSII316 TFA1: URA3 CEN6 ARSH4 ampr f(1) ori, pBluescript KS+ Backbone	pCK2278	ura3-52 his3Δ200 leu2Δ0 or Δ1 trp1Δ63 met15Δ0 lys2-128∂ tfb3∆::hphMX gal10Δ56 RPB3::TAP::KlacTRP1 rpb7-E165K/D166R	a	Generated by CRISPR, carry PAM site silent mutation at Rpb7 (S133).	Yes
	CKY5687	pRSII316 TFA1: URA3 CEN6 ARSH4 ampr f(1) ori, pBluescript KS+ Backbone	pCK2278	ura3-52 his3Δ200 leu2Δ0 or Δ1 trp1Δ63 met15Δ0 lys2-128∂ tfb3∆::hphMX gal10Δ56 RPB3::TAP::KlacTRP1 rpb7-E165A/D166R	a	Generated by CRISPR, carry PAM site silent mutation at Rpb7 (S133).
	CKY5689	pRSII316 TFA1: URA3 CEN6 ARSH4 ampr f(1) ori, pBluescript KS+ Backbone	pCK2278	ura3-52 his3Δ200 leu2Δ0 or Δ1 trp1Δ63 met15Δ0 lys2-128∂ tfb3∆::hphMX gal10Δ56 RPB3::TAP::KlacTRP1 rpb7-E165K/D166A	a	Generated by CRISPR, carry PAM site silent mutation at Rpb7 (S133).
	CKY5392	pRS315 CEN LEU2 tfb3 R64A	pCK2836	ura3-52 his3Δ200 leu2Δ0 or Δ1 trp1Δ63 met15Δ0 lys2-128∂ tfb3∆::hphMX gal10Δ56 RPB3::TAP::KlacTRP1 rpb7-D166A	a	CRISPR generated rpb7 mutant where tfb3 mutant was shuffled.
	CKY5394	pRS315 CEN LEU2 tfb3 Y21H	pCK2536	ura3-52 his3Δ200 leu2Δ0 or Δ1 trp1Δ63 met15Δ0 lys2-128∂ tfb3∆::hphMX gal10Δ56 RPB3::TAP::KlacTRP1 rpb7-D166A	a	CRISPR generated rpb7 mutant where tfb3 mutant was shuffled.
	CKY5396	pRS315 CEN LEU2 tfb3 M12K	pCK2543	ura3-52 his3Δ200 leu2Δ0 or Δ1 trp1Δ63 met15Δ0 lys2-128∂ tfb3∆::hphMX gal10Δ56 RPB3::TAP::KlacTRP1 rpb7-D166A	a	CRISPR generated rpb7 mutant where tfb3 mutant was shuffled.
	CKY5535	pRS315 CEN LEU2 tfb3 K65A	pCK2837	ura3-52 his3Δ200 leu2Δ0 or Δ1 trp1Δ63 met15Δ0 lys2-128∂ tfb3∆::hphMX gal10Δ56 RPB3::TAP::KlacTRP1 rpb7-E165A	a	CRISPR generated rpb7 mutant where tfb3 mutant was shuffled.
	CKY5469	pRS315 CEN LEU2 tfb3 R64A	pCK2836	ura3-52 his3Δ200 leu2Δ0 or Δ1 trp1Δ63 met15Δ0 lys2-128∂ tfb3∆::hphMX gal10Δ56 RPB3::TAP::KlacTRP1 rpb7-E165A/D166A	a	CRISPR generated rpb7 mutant where tfb3 mutant was shuffled.
	CKY5471	pRS315 CEN LEU2 tfb3 K65A	pCK2837	ura3-52 his3Δ200 leu2Δ0 or Δ1 trp1Δ63 met15Δ0 lys2-128∂ tfb3∆::hphMX gal10Δ56 RPB3::TAP::KlacTRP1 rpb7-E165A/D166A	a	CRISPR generated rpb7 mutant where tfb3 mutant was shuffled.
	CKY5473	pRS315 CEN LEU2 tfb3 R64A/K65A	pCK2838	ura3-52 his3Δ200 leu2Δ0 or Δ1 trp1Δ63 met15Δ0 lys2-128∂ tfb3∆::hphMX gal10Δ56 RPB3::TAP::KlacTRP1 rpb7-E165A/D166A	a	CRISPR generated rpb7 mutant where tfb3 mutant was shuffled.	Yes
	CKY5475	pRS315 CEN LEU2 tfb3 M12K	pCK2543	ura3-52 his3Δ200 leu2Δ0 or Δ1 trp1Δ63 met15Δ0 lys2-128∂ tfb3∆::hphMX gal10Δ56 RPB3::TAP::KlacTRP1 rpb7-E165A/D166A	a	CRISPR generated rpb7 mutant where tfb3 mutant was shuffled.
	CKY5544	pRS315 CEN LEU2 tfb3 K65A	pCK2837	ura3-52 his3Δ200 leu2Δ0 or Δ1 trp1Δ63 met15Δ0 lys2-128∂ tfb3∆::hphMX gal10Δ56 RPB3::TAP::KlacTRP1 rpb7-E165K	a	CRISPR generated rpb7 mutant where tfb3 mutant was shuffled.
	CKY5546	pRS315 CEN LEU2 tfb3 K65E	pCK2828	ura3-52 his3Δ200 leu2Δ0 or Δ1 trp1Δ63 met15Δ0 lys2-128∂ tfb3∆::hphMX gal10Δ56 RPB3::TAP::KlacTRP1 rpb7-E165K	a	CRISPR generated rpb7 mutant where tfb3 mutant was shuffled.
	CKY5548	pRS315 CEN LEU2 tfb3 R64A/K65E	pCK2862	ura3-52 his3Δ200 leu2Δ0 or Δ1 trp1Δ63 met15Δ0 lys2-128∂ tfb3∆::hphMX gal10Δ56 RPB3::TAP::KlacTRP1 rpb7-E165K	a	CRISPR generated rpb7 mutant where tfb3 mutant was shuffled.
	CKY5550	pRS315 CEN LEU2 tfb3 R64A	pCK2836	ura3-52 his3Δ200 leu2Δ0 or Δ1 trp1Δ63 met15Δ0 lys2-128∂ tfb3∆::hphMX gal10Δ56 RPB3::TAP::KlacTRP1 rpb7-D166R	a	CRISPR generated rpb7 mutant where tfb3 mutant was shuffled.
	CKY5552	pRS315 CEN LEU2 tfb3 R64D	pCK2826	ura3-52 his3Δ200 leu2Δ0 or Δ1 trp1Δ63 met15Δ0 lys2-128∂ tfb3∆::hphMX gal10Δ56 RPB3::TAP::KlacTRP1 rpb7-D166R	a	CRISPR generated rpb7 mutant where tfb3 mutant was shuffled.
	CKY5554	pRS315 CEN LEU2 tfb3 R64D/K65A	pCK2861	ura3-52 his3Δ200 leu2Δ0 or Δ1 trp1Δ63 met15Δ0 lys2-128∂ tfb3∆::hphMX gal10Δ56 RPB3::TAP::KlacTRP1 rpb7-D166R	a	CRISPR generated rpb7 mutant where tfb3 mutant was shuffled.
	CKY5715	pRS315 CEN LEU2 tfb3 R64D	pCK2826	ura3-52 his3Δ200 leu2Δ0 or Δ1 trp1Δ63 met15Δ0 lys2-128∂ tfb3∆::hphMX gal10Δ56 RPB3::TAP::KlacTRP1 rpb7-E165K/D166R	a	CRISPR generated rpb7 mutant where tfb3 mutant was shuffled.
	CKY5717	pRS315 CEN LEU2 tfb3 R64D/K65A	pCK2861	ura3-52 his3Δ200 leu2Δ0 or Δ1 trp1Δ63 met15Δ0 lys2-128∂ tfb3∆::hphMX gal10Δ56 RPB3::TAP::KlacTRP1 rpb7-E165K/D166R	a	CRISPR generated rpb7 mutant where tfb3 mutant was shuffled.
	CKY5719	pRS315 CEN LEU2 tfb3 K65E	pCK2828	ura3-52 his3Δ200 leu2Δ0 or Δ1 trp1Δ63 met15Δ0 lys2-128∂ tfb3∆::hphMX gal10Δ56 RPB3::TAP::KlacTRP1 rpb7-E165K/D166R	a	CRISPR generated rpb7 mutant where tfb3 mutant was shuffled.
	CKY5721	pRS315 CEN LEU2 tfb3 R64A/K65E	pCK2862	ura3-52 his3Δ200 leu2Δ0 or Δ1 trp1Δ63 met15Δ0 lys2-128∂ tfb3∆::hphMX gal10Δ56 RPB3::TAP::KlacTRP1 rpb7-E165K/D166R	a	CRISPR generated rpb7 mutant where tfb3 mutant was shuffled.
	CKY5723	pRS315 CEN LEU2 tfb3 R64A/K65A	pCK2838	ura3-52 his3Δ200 leu2Δ0 or Δ1 trp1Δ63 met15Δ0 lys2-128∂ tfb3∆::hphMX gal10Δ56 RPB3::TAP::KlacTRP1 rpb7-E165K/D166R	a	CRISPR generated rpb7 mutant where tfb3 mutant was shuffled.
	CKY5725	pRS315 CEN LEU2 tfb3 R64D/K65E	pCK2829	ura3-52 his3Δ200 leu2Δ0 or Δ1 trp1Δ63 met15Δ0 lys2-128∂ tfb3∆::hphMX gal10Δ56 RPB3::TAP::KlacTRP1 rpb7-E165K/D166R	a	CRISPR generated rpb7 mutant where tfb3 mutant was shuffled.	Yes
	CKY5734	pRS315 CEN LEU2 tfb3 K65A	pCK2837	ura3-52 his3Δ200 leu2Δ0 or Δ1 trp1Δ63 met15Δ0 lys2-128∂ tfb3∆::hphMX gal10Δ56 RPB3::TAP::KlacTRP1 rpb7-E165K/D166A	a	CRISPR generated rpb7 mutant where tfb3 mutant was shuffled.
	CKY5736	pRS315 CEN LEU2 tfb3 K65E	pCK2828	ura3-52 his3Δ200 leu2Δ0 or Δ1 trp1Δ63 met15Δ0 lys2-128∂ tfb3∆::hphMX gal10Δ56 RPB3::TAP::KlacTRP1 rpb7-E165K/D166A	a	CRISPR generated rpb7 mutant where tfb3 mutant was shuffled.
	CKY5738	pRS315 CEN LEU2 tfb3 R64A/K65E	pCK2862	ura3-52 his3Δ200 leu2Δ0 or Δ1 trp1Δ63 met15Δ0 lys2-128∂ tfb3∆::hphMX gal10Δ56 RPB3::TAP::KlacTRP1 rpb7-E165K/D166A	a	CRISPR generated rpb7 mutant where tfb3 mutant was shuffled.
	CKY5728	pRS315 CEN LEU2 tfb3 R64A	pCK2836	ura3-52 his3Δ200 leu2Δ0 or Δ1 trp1Δ63 met15Δ0 lys2-128∂ tfb3∆::hphMX gal10Δ56 RPB3::TAP::KlacTRP1 rpb7-E165A/D166R	a	CRISPR generated rpb7 mutant where tfb3 mutant was shuffled.
	CKY5730	pRS315 CEN LEU2 tfb3 R64D	pCK2826	ura3-52 his3Δ200 leu2Δ0 or Δ1 trp1Δ63 met15Δ0 lys2-128∂ tfb3∆::hphMX gal10Δ56 RPB3::TAP::KlacTRP1 rpb7-E165A/D166R	a	CRISPR generated rpb7 mutant where tfb3 mutant was shuffled.
	CKY5732	pRS315 CEN LEU2 tfb3 R64D/K65A	pCK2861	ura3-52 his3Δ200 leu2Δ0 or Δ1 trp1Δ63 met15Δ0 lys2-128∂ tfb3∆::hphMX gal10Δ56 RPB3::TAP::KlacTRP1 rpb7-E165A/D166R	a	CRISPR generated rpb7 mutant where tfb3 mutant was shuffled.
Additional mutants used in tfb3/ssl2 and tfb3/sub1Δ double mutants genetic interaction
	Strain number	Plasmids	Plasmid pCK	Genotype	Mating Type	Comments
	CKY2212	pRS315 TFB3 CEN LEU2	pCK1664	ura3-52 his3Δ200 leu2Δ0 or Δ1 trp1Δ63 met15Δ0 lys2-128∂ tfb3Δ::hph gal10Δ56 RPB3::TAP::KlacTRP1 imd2Δ::HIS3	a
	CKY2214	pRS315 TFB3 CEN LEU2	pCK1664	ura3-52 his3Δ200 leu2Δ0 or Δ1 trp1Δ63 met15Δ0 lys2-128∂ tfb3Δ::hph gal10Δ56 RPB3::TAP::KlacTRP1	a
	CKY3417	pRS315 TFB3 CEN LEU2	pCK1664	ura3-52 his3Δ200 leu2Δ0 or Δ1 trp1Δ63 met15Δ0 lys2-128∂ tfb3∆::hphMX gal10Δ56 RPB3::TAP::KlacTRP1 ssl2 N230I	a
	CKY3418	pRS315 TFB3 CEN LEU2	pCK1664	ura3-52 his3Δ200 leu2Δ0 or Δ1 trp1Δ63 met15Δ0 lys2-128∂ tfb3∆::hphMX gal10Δ56 RPB3::TAP::KlacTRP1 ssl2 N230I	a
	CKY3419	pRS315 TFB3 CEN LEU2	pCK1664	ura3-52 his3Δ200 leu2Δ0 or Δ1 trp1Δ63 met15Δ0 lys2-128∂ tfb3∆::hphMX gal10Δ56 RPB3::TAP::KlacTRP1 imd2Δ::HIS3 ssl2 N230I	a
	CKY3421	pRS315 TFB3 CEN LEU2	pCK1664	ura3-52 his3Δ200 leu2Δ0 or Δ1 trp1Δ63 met15Δ0 lys2-128∂ tfb3∆::hphMX gal10Δ56 RPB3::TAP::KlacTRP1 ssl2 V473D	a
	CKY3422	pRS315 TFB3 CEN LEU2	pCK1664	ura3-52 his3Δ200 leu2Δ0 or Δ1 trp1Δ63 met15Δ0 lys2-128∂ tfb3∆::hphMX gal10Δ56 RPB3::TAP::KlacTRP1 ssl2 D522V	a
	CKY3423	pRS315 TFB3 CEN LEU2	pCK1664	ura3-52 his3Δ200 leu2Δ0 or Δ1 trp1Δ63 met15Δ0 lys2-128∂ tfb3∆::hphMX gal10Δ56 RPB3::TAP::KlacTRP1 imd2Δ::HIS3 ssl2 R636C	a
	CKY3610	pRSII316 TFB3 CEN URA3	pCK1632	ura3-52 his3Δ200 leu2Δ0 or Δ1 trp1Δ63 met15Δ0 lys2-128∂ tfb3∆::hphMX gal10Δ56 RPB3::TAP::KlacTRP1 ssl2 N230I	a
	CKY3612	pRSII316 TFB3 CEN URA3	pCK1632	ura3-52 his3Δ200 leu2Δ0 or Δ1 trp1Δ63 met15Δ0 lys2-128∂ tfb3∆::hphMX gal10Δ56 RPB3::TAP::KlacTRP1 imd2Δ::HIS3 ssl2 N230I	a
	CKY3614	pRSII316 TFB3 CEN URA3	pCK1632	ura3-52 his3Δ200 leu2Δ0 or Δ1 trp1Δ63 met15Δ0 lys2-128∂ tfb3∆::hphMX gal10Δ56 RPB3::TAP::KlacTRP1 ssl2 V473D	a
	CKY3616	pRSII316 TFB3 CEN URA3	pCK1632	ura3-52 his3Δ200 leu2Δ0 or Δ1 trp1Δ63 met15Δ0 lys2-128∂ tfb3∆::hphMX gal10Δ56 RPB3::TAP::KlacTRP1 ssl2 D522V	a
	CKY3618	pRSII316 TFB3 CEN URA3	pCK1632	ura3-52 his3Δ200 leu2Δ0 or Δ1 trp1Δ63 met15Δ0 lys2-128∂ tfb3∆::hphMX gal10Δ56 RPB3::TAP::KlacTRP1 imd2Δ::HIS3 ssl2 R636C	a
	CKY3629	pRS315 TFB3 CEN LEU2	pCK1664	ura3-52 his3Δ200 leu2Δ0 or Δ1 trp1Δ63 met15Δ0 lys2-128∂ tfb3∆::hph gal10Δ56 RPB3::TAP::KlacTRP1 ssl2 N230D	a
	CKY3631	pRS315 TFB3 CEN LEU2	pCK1664	ura3-52 his3Δ200 leu2Δ0 or Δ1 trp1Δ63 met15Δ0 lys2-128∂ tfb3∆::hph gal10Δ56 RPB3::TAP::KlacTRP1 ssl2 R636C	a
	CKY3633	pRS315 TFB3 CEN LEU2	pCK1664	ura3-52 his3Δ200 leu2Δ0 or Δ1 trp1Δ63 met15Δ0 lys2-128∂ tfb3∆::hph gal10Δ56 RPB3::TAP::KlacTRP1 ssl2 Y750*	a
	CKY3681	pRSII316 TFB3 CEN URA3	pCK1632	ura3-52 his3Δ200 leu2Δ0 or Δ1 trp1Δ63 met15Δ0 lys2-128∂ tfb3∆::hphMX gal10Δ56 RPB3::TAP::KlacTRP1 ssl2 N230D	a
	CKY3683	pRSII316 TFB3 CEN URA3	pCK1632	ura3-52 his3Δ200 leu2Δ0 or Δ1 trp1Δ63 met15Δ0 lys2-128∂ tfb3∆::hphMX gal10Δ56 RPB3::TAP::KlacTRP1 ssl2 R636C	a
	CKY3685	pRSII316 TFB3 CEN URA3	pCK1632	ura3-52 his3Δ200 leu2Δ0 or Δ1 trp1Δ63 met15Δ0 lys2-128∂ tfb3∆::hphMX gal10Δ56 RPB3::TAP::KlacTRP1 ssl2 Y750*	a
	CKY3657	pRS315 CEN LEU2 - tfb3-42 F28L	pCK2527	ura3-52 his3Δ200 leu2Δ0 or Δ1 trp1Δ63 met15Δ0 lys2-128∂ tfb3∆::hphMX gal10Δ56 RPB3::TAP::KlacTRP1 ssl2 N230I	a
	CKY3659	pRS315 CEN LEU2 - tfb3-42 K17E	pCK2534	ura3-52 his3Δ200 leu2Δ0 or Δ1 trp1Δ63 met15Δ0 lys2-128∂ tfb3∆::hphMX gal10Δ56 RPB3::TAP::KlacTRP1 ssl2 N230I	a
	CKY3661	pRS315 CEN LEU2 - tfb3-42 F28L	pCK2527	ura3-52 his3Δ200 leu2Δ0 or Δ1 trp1Δ63 met15Δ0 lys2-128∂ tfb3∆::hphMX gal10Δ56 RPB3::TAP::KlacTRP1 ssl2 N230I	a
	CKY3665	pRS315 CEN LEU2 - tfb3-42 F28L	pCK2527	ura3-52 his3Δ200 leu2Δ0 or Δ1 trp1Δ63 met15Δ0 lys2-128∂ tfb3∆::hphMX gal10Δ56 RPB3::TAP::KlacTRP1 ssl2 V473D	a
	CKY3667	pRS315 CEN LEU2 - tfb3-42 F28L	pCK2527	ura3-52 his3Δ200 leu2Δ0 or Δ1 trp1Δ63 met15Δ0 lys2-128∂ tfb3∆::hphMX gal10Δ56 RPB3::TAP::KlacTRP1 ssl2 D522V	a
	CKY3669	pRS315 CEN LEU2 - tfb3-42 F28L	pCK2527	ura3-52 his3Δ200 leu2Δ0 or Δ1 trp1Δ63 met15Δ0 lys2-128∂ tfb3∆::hphMX gal10Δ56 RPB3::TAP::KlacTRP1 imd2Δ::HIS3 ssl2 R636C	a
	CKY3671	pRS315 CEN LEU2 - tfb3-42 K17E	pCK2534	ura3-52 his3Δ200 leu2Δ0 or Δ1 trp1Δ63 met15Δ0 lys2-128∂ tfb3∆::hphMX gal10Δ56 RPB3::TAP::KlacTRP1 imd2Δ::HIS3 ssl2 R636C	a
	CKY3809	pRS315 CEN LEU2 - tfb3-42 F28L	pCK2527	ura3-52 his3Δ200 leu2Δ0 or Δ1 trp1Δ63 met15Δ0 lys2-128∂ tfb3∆::hphMX gal10Δ56 RPB3::TAP::KlacTRP1 ssl2 N230D	a
	CKY3811	pRS315 CEN LEU2 - tfb3-42 F28L	pCK2527	ura3-52 his3Δ200 leu2Δ0 or Δ1 trp1Δ63 met15Δ0 lys2-128∂ tfb3∆::hphMX gal10Δ56 RPB3::TAP::KlacTRP1 ssl2 R636C	a
	CKY3813	pRS315 CEN LEU2 - tfb3-42 K17E	pCK2534	ura3-52 his3Δ200 leu2Δ0 or Δ1 trp1Δ63 met15Δ0 lys2-128∂ tfb3∆::hphMX gal10Δ56 RPB3::TAP::KlacTRP1 ssl2 R636C	a
	CKY3815	pRS315 CEN LEU2 - tfb3-42 F28L	pCK2527	ura3-52 his3Δ200 leu2Δ0 or Δ1 trp1Δ63 met15Δ0 lys2-128∂ tfb3∆::hphMX gal10Δ56 RPB3::TAP::KlacTRP1 ssl2 Y750*	a
	CKY3934	pRS315 CEN LEU2 - tfb3-34 L218S	pCK2525	ura3-52 his3Δ200 leu2Δ0 or Δ1 trp1Δ63 met15Δ0 lys2-128∂ tfb3∆::hphMX gal10Δ56 RPB3::TAP::KlacTRP1 ssl2 N230D	a
	CKY3936	pRS315 CEN LEU2 - tfb3-37 F73S	pCK2526	ura3-52 his3Δ200 leu2Δ0 or Δ1 trp1Δ63 met15Δ0 lys2-128∂ tfb3∆::hphMX gal10Δ56 RPB3::TAP::KlacTRP1 ssl2 N230D	a
	CKY3938	pRS315 CEN LEU2 - tfb3-10 E131V	pCK2522	ura3-52 his3Δ200 leu2Δ0 or Δ1 trp1Δ63 met15Δ0 lys2-128∂ tfb3∆::hphMX gal10Δ56 RPB3::TAP::KlacTRP1 ssl2 N230D	a
	CKY3940	pRS315 CEN LEU2 - tfb3-19 Y56C	pCK2523	ura3-52 his3Δ200 leu2Δ0 or Δ1 trp1Δ63 met15Δ0 lys2-128∂ tfb3∆::hphMX gal10Δ56 RPB3::TAP::KlacTRP1 ssl2 N230D	a
	CKY3942	pRS315 CEN LEU2 - tfb3-118 E7K	pCK2542	ura3-52 his3Δ200 leu2Δ0 or Δ1 trp1Δ63 met15Δ0 lys2-128∂ tfb3∆::hphMX gal10Δ56 RPB3::TAP::KlacTRP1 ssl2 N230D	a
	CKY3944	pRS315 CEN LEU2 - tfb3-142 I62T	pCK2547	ura3-52 his3Δ200 leu2Δ0 or Δ1 trp1Δ63 met15Δ0 lys2-128∂ tfb3∆::hphMX gal10Δ56 RPB3::TAP::KlacTRP1 ssl2 N230D	a
	CKY3946	pRS315 CEN LEU2 - tfb3-34 L218S	pCK2525	ura3-52 his3Δ200 leu2Δ0 or Δ1 trp1Δ63 met15Δ0 lys2-128∂ tfb3∆::hphMX gal10Δ56 RPB3::TAP::KlacTRP1 ssl2 N230I	a
	CKY3948	pRS315 CEN LEU2 - tfb3-37 F73S	pCK2526	ura3-52 his3Δ200 leu2Δ0 or Δ1 trp1Δ63 met15Δ0 lys2-128∂ tfb3∆::hphMX gal10Δ56 RPB3::TAP::KlacTRP1 ssl2 N230I	a
	CKY3950	pRS315 CEN LEU2 - tfb3-53 C39R	pCK2530	ura3-52 his3Δ200 leu2Δ0 or Δ1 trp1Δ63 met15Δ0 lys2-128∂ tfb3∆::hphMX gal10Δ56 RPB3::TAP::KlacTRP1 ssl2 N230I	a
	CKY3952	pRS315 CEN LEU2 - tfb3-55 L22P	pCK2531	ura3-52 his3Δ200 leu2Δ0 or Δ1 trp1Δ63 met15Δ0 lys2-128∂ tfb3∆::hphMX gal10Δ56 RPB3::TAP::KlacTRP1 ssl2 N230I	a
	CKY3954	pRS315 CEN LEU2 - tfb3-59 C16R	pCK2532	ura3-52 his3Δ200 leu2Δ0 or Δ1 trp1Δ63 met15Δ0 lys2-128∂ tfb3∆::hphMX gal10Δ56 RPB3::TAP::KlacTRP1 ssl2 N230I	a
	CKY3956	pRS315 CEN LEU2 - tfb3-60 S23P	pCK2533	ura3-52 his3Δ200 leu2Δ0 or Δ1 trp1Δ63 met15Δ0 lys2-128∂ tfb3∆::hphMX gal10Δ56 RPB3::TAP::KlacTRP1 ssl2 N230I	a
	CKY3958	pRS315 CEN LEU2 - tfb3-82 Y21H	pCK2536	ura3-52 his3Δ200 leu2Δ0 or Δ1 trp1Δ63 met15Δ0 lys2-128∂ tfb3∆::hphMX gal10Δ56 RPB3::TAP::KlacTRP1 ssl2 N230I	a
	CKY3960	pRS315 CEN LEU2 - tfb3-86 R64K	pCK2538	ura3-52 his3Δ200 leu2Δ0 or Δ1 trp1Δ63 met15Δ0 lys2-128∂ tfb3∆::hphMX gal10Δ56 RPB3::TAP::KlacTRP1 ssl2 N230I	a
	CKY3962	pRS315 CEN LEU2 - tfb3-10 E131V	pCK2522	ura3-52 his3Δ200 leu2Δ0 or Δ1 trp1Δ63 met15Δ0 lys2-128∂ tfb3∆::hphMX gal10Δ56 RPB3::TAP::KlacTRP1 ssl2 N230I	a
	CKY3964	pRS315 CEN LEU2 - tfb3-19 Y56C	pCK2523	ura3-52 his3Δ200 leu2Δ0 or Δ1 trp1Δ63 met15Δ0 lys2-128∂ tfb3∆::hphMX gal10Δ56 RPB3::TAP::KlacTRP1 ssl2 N230I	a
	CKY3966	pRS315 CEN LEU2 - tfb3-118 E7K	pCK2542	ura3-52 his3Δ200 leu2Δ0 or Δ1 trp1Δ63 met15Δ0 lys2-128∂ tfb3∆::hphMX gal10Δ56 RPB3::TAP::KlacTRP1 ssl2 N230I	a
	CKY3968	pRS315 CEN LEU2 - tfb3-142 I62T	pCK2547	ura3-52 his3Δ200 leu2Δ0 or Δ1 trp1Δ63 met15Δ0 lys2-128∂ tfb3∆::hphMX gal10Δ56 RPB3::TAP::KlacTRP1 ssl2 N230I	a
	CKY3972	pRS315 CEN LEU2 - tfb3(-99) K17R	pCK2550	ura3-52 his3Δ200 leu2Δ0 or Δ1 trp1Δ63 met15Δ0 lys2-128∂ tfb3∆::hphMX gal10Δ56 RPB3::TAP::KlacTRP1 ssl2 N230I	a
	CKY3976	pRS315 CEN LEU2 - tfb3(-99) K17R	pCK2550	ura3-52 his3Δ200 leu2Δ0 or Δ1 trp1Δ63 met15Δ0 lys2-128∂ tfb3∆::hphMX gal10Δ56 RPB3::TAP::KlacTRP1 ssl2 N230D	a
	CKY4006	pRS315 CEN LEU2 - tfb3-34 L218S	pCK2525	ura3-52 his3Δ200 leu2Δ0 or Δ1 trp1Δ63 met15Δ0 lys2-128∂ tfb3∆::hphMX gal10Δ56 RPB3::TAP::KlacTRP1 ssl2 R636C	a
	CKY4008	pRS315 CEN LEU2 - tfb3-37 F73S	pCK2526	ura3-52 his3Δ200 leu2Δ0 or Δ1 trp1Δ63 met15Δ0 lys2-128∂ tfb3∆::hphMX gal10Δ56 RPB3::TAP::KlacTRP1 ssl2 R636C	a
	CKY4010	pRS315 CEN LEU2 - tfb3-53 C39R	pCK2530	ura3-52 his3Δ200 leu2Δ0 or Δ1 trp1Δ63 met15Δ0 lys2-128∂ tfb3∆::hphMX gal10Δ56 RPB3::TAP::KlacTRP1 ssl2 R636C	a
	CKY4012	pRS315 CEN LEU2 - tfb3-55 L22P	pCK2531	ura3-52 his3Δ200 leu2Δ0 or Δ1 trp1Δ63 met15Δ0 lys2-128∂ tfb3∆::hphMX gal10Δ56 RPB3::TAP::KlacTRP1 ssl2 R636C	a
	CKY4014	pRS315 CEN LEU2 - tfb3-59 C16R	pCK2532	ura3-52 his3Δ200 leu2Δ0 or Δ1 trp1Δ63 met15Δ0 lys2-128∂ tfb3∆::hphMX gal10Δ56 RPB3::TAP::KlacTRP1 ssl2 R636C	a
	CKY4016	pRS315 CEN LEU2 - tfb3-60 S23P	pCK2533	ura3-52 his3Δ200 leu2Δ0 or Δ1 trp1Δ63 met15Δ0 lys2-128∂ tfb3∆::hphMX gal10Δ56 RPB3::TAP::KlacTRP1 ssl2 R636C	a
	CKY4018	pRS315 CEN LEU2 - tfb3-82 Y21H	pCK2536	ura3-52 his3Δ200 leu2Δ0 or Δ1 trp1Δ63 met15Δ0 lys2-128∂ tfb3∆::hphMX gal10Δ56 RPB3::TAP::KlacTRP1 ssl2 R636C	a
	CKY4020	pRS315 CEN LEU2 - tfb3-86 R64K	pCK2538	ura3-52 his3Δ200 leu2Δ0 or Δ1 trp1Δ63 met15Δ0 lys2-128∂ tfb3∆::hphMX gal10Δ56 RPB3::TAP::KlacTRP1 ssl2 R636C	a
	CKY4022	pRS315 CEN LEU2 - tfb3-10 E131V	pCK2522	ura3-52 his3Δ200 leu2Δ0 or Δ1 trp1Δ63 met15Δ0 lys2-128∂ tfb3∆::hphMX gal10Δ56 RPB3::TAP::KlacTRP1 ssl2 R636C	a
	CKY4024	pRS315 CEN LEU2 - tfb3-19 Y56C	pCK2523	ura3-52 his3Δ200 leu2Δ0 or Δ1 trp1Δ63 met15Δ0 lys2-128∂ tfb3∆::hphMX gal10Δ56 RPB3::TAP::KlacTRP1 ssl2 R636C	a
	CKY4026	pRS315 CEN LEU2 - tfb3-118 E7K	pCK2542	ura3-52 his3Δ200 leu2Δ0 or Δ1 trp1Δ63 met15Δ0 lys2-128∂ tfb3∆::hphMX gal10Δ56 RPB3::TAP::KlacTRP1 ssl2 R636C	a
	CKY4028	pRS315 CEN LEU2 - tfb3-142 I62T	pCK2547	ura3-52 his3Δ200 leu2Δ0 or Δ1 trp1Δ63 met15Δ0 lys2-128∂ tfb3∆::hphMX gal10Δ56 RPB3::TAP::KlacTRP1 ssl2 R636C	a
	CKY4032	pRS315 CEN LEU2 - tfb3(-99) K17R	pCK2550	ura3-52 his3Δ200 leu2Δ0 or Δ1 trp1Δ63 met15Δ0 lys2-128∂ tfb3∆::hphMX gal10Δ56 RPB3::TAP::KlacTRP1 ssl2 R636C	a
	CKY4062	pRS315 CEN LEU2 - tfb3-34 L218S	pCK2525	ura3-52 his3Δ200 leu2Δ0 or Δ1 trp1Δ63 met15Δ0 lys2-128∂ tfb3∆::hphMX gal10Δ56 RPB3::TAP::KlacTRP1 ssl2 V473D	a
	CKY4064	pRS315 CEN LEU2 - tfb3-86 R64K	pCK2538	ura3-52 his3Δ200 leu2Δ0 or Δ1 trp1Δ63 met15Δ0 lys2-128∂ tfb3∆::hphMX gal10Δ56 RPB3::TAP::KlacTRP1 ssl2 V473D	a
	CKY4066	pRS315 CEN LEU2 - tfb3-10 E131V	pCK2522	ura3-52 his3Δ200 leu2Δ0 or Δ1 trp1Δ63 met15Δ0 lys2-128∂ tfb3∆::hphMX gal10Δ56 RPB3::TAP::KlacTRP1 ssl2 V473D	a
	CKY4068	pRS315 CEN LEU2 - tfb3-19 Y56C	pCK2523	ura3-52 his3Δ200 leu2Δ0 or Δ1 trp1Δ63 met15Δ0 lys2-128∂ tfb3∆::hphMX gal10Δ56 RPB3::TAP::KlacTRP1 ssl2 V473D	a
	CKY4070	pRS315 CEN LEU2 - tfb3-118 E7K	pCK2542	ura3-52 his3Δ200 leu2Δ0 or Δ1 trp1Δ63 met15Δ0 lys2-128∂ tfb3∆::hphMX gal10Δ56 RPB3::TAP::KlacTRP1 ssl2 V473D	a
	CKY4072	pRS315 CEN LEU2 - tfb3-142 I62T	pCK2547	ura3-52 his3Δ200 leu2Δ0 or Δ1 trp1Δ63 met15Δ0 lys2-128∂ tfb3∆::hphMX gal10Δ56 RPB3::TAP::KlacTRP1 ssl2 V473D	a
	CKY4078	pRS315 CEN LEU2 - tfb3-34 L218S	pCK2525	ura3-52 his3Δ200 leu2Δ0 or Δ1 trp1Δ63 met15Δ0 lys2-128∂ tfb3∆::hphMX gal10Δ56 RPB3::TAP::KlacTRP1 ssl2 D522V	a
	CKY4080	pRS315 CEN LEU2 - tfb3-86 R64K	pCK2538	ura3-52 his3Δ200 leu2Δ0 or Δ1 trp1Δ63 met15Δ0 lys2-128∂ tfb3∆::hphMX gal10Δ56 RPB3::TAP::KlacTRP1 ssl2 D522V	a
	CKY4082	pRS315 CEN LEU2 - tfb3-10 E131V	pCK2522	ura3-52 his3Δ200 leu2Δ0 or Δ1 trp1Δ63 met15Δ0 lys2-128∂ tfb3∆::hphMX gal10Δ56 RPB3::TAP::KlacTRP1 ssl2 D522V	a
	CKY4084	pRS315 CEN LEU2 - tfb3-19 Y56C	pCK2523	ura3-52 his3Δ200 leu2Δ0 or Δ1 trp1Δ63 met15Δ0 lys2-128∂ tfb3∆::hphMX gal10Δ56 RPB3::TAP::KlacTRP1 ssl2 D522V	a
	CKY4086	pRS315 CEN LEU2 - tfb3-118 E7K	pCK2542	ura3-52 his3Δ200 leu2Δ0 or Δ1 trp1Δ63 met15Δ0 lys2-128∂ tfb3∆::hphMX gal10Δ56 RPB3::TAP::KlacTRP1 ssl2 D522V	a
	CKY4088	pRS315 CEN LEU2 - tfb3-142 I62T	pCK2547	ura3-52 his3Δ200 leu2Δ0 or Δ1 trp1Δ63 met15Δ0 lys2-128∂ tfb3∆::hphMX gal10Δ56 RPB3::TAP::KlacTRP1 ssl2 D522V	a
	CKY4092	pRS315 CEN LEU2 - tfb3(-99) K17R	pCK2550	ura3-52 his3Δ200 leu2Δ0 or Δ1 trp1Δ63 met15Δ0 lys2-128∂ tfb3∆::hphMX gal10Δ56 RPB3::TAP::KlacTRP1 ssl2 D522V	a
	CKY4094	pRS315 CEN LEU2 - tfb3-34 L218S	pCK2525	ura3-52 his3Δ200 leu2Δ0 or Δ1 trp1Δ63 met15Δ0 lys2-128∂ tfb3∆::hphMX gal10Δ56 RPB3::TAP::KlacTRP1 ssl2 Y750*	a
	CKY4096	pRS315 CEN LEU2 - tfb3-86 R64K	pCK2538	ura3-52 his3Δ200 leu2Δ0 or Δ1 trp1Δ63 met15Δ0 lys2-128∂ tfb3∆::hphMX gal10Δ56 RPB3::TAP::KlacTRP1 ssl2 Y750*	a
	CKY4098	pRS315 CEN LEU2 - tfb3-10 E131V	pCK2522	ura3-52 his3Δ200 leu2Δ0 or Δ1 trp1Δ63 met15Δ0 lys2-128∂ tfb3∆::hphMX gal10Δ56 RPB3::TAP::KlacTRP1 ssl2 Y750*	a
	CKY4100	pRS315 CEN LEU2 - tfb3-19 Y56C	pCK2523	ura3-52 his3Δ200 leu2Δ0 or Δ1 trp1Δ63 met15Δ0 lys2-128∂ tfb3∆::hphMX gal10Δ56 RPB3::TAP::KlacTRP1 ssl2 Y750*	a
	CKY4102	pRS315 CEN LEU2 - tfb3-118 E7K	pCK2542	ura3-52 his3Δ200 leu2Δ0 or Δ1 trp1Δ63 met15Δ0 lys2-128∂ tfb3∆::hphMX gal10Δ56 RPB3::TAP::KlacTRP1 ssl2 Y750*	a
	CKY4104	pRS315 CEN LEU2 - tfb3-142 I62T	pCK2547	ura3-52 his3Δ200 leu2Δ0 or Δ1 trp1Δ63 met15Δ0 lys2-128∂ tfb3∆::hphMX gal10Δ56 RPB3::TAP::KlacTRP1 ssl2 Y750*	a
	CKY4108	pRS315 CEN LEU2 - tfb3(-99) K17R	pCK2550	ura3-52 his3Δ200 leu2Δ0 or Δ1 trp1Δ63 met15Δ0 lys2-128∂ tfb3∆::hphMX gal10Δ56 RPB3::TAP::KlacTRP1 ssl2 Y750*	a
	CKY3497	pRSII316 TFB3 CEN URA3	pCK1632	ura3-52 his3Δ200 leu2Δ0 or Δ1 trp1Δ63 met15Δ0 lys2-128∂ tfb3∆::hph gal10Δ56 RPB3::TAP::KlacTRP1 imd2Δ::HIS3 sub1∆::natMX	a
	CKY3505	pRS315 CEN LEU2 - tfb3-59 C16R	pCK2532	ura3-52 his3Δ200 leu2Δ0 or Δ1 trp1Δ63 met15Δ0 lys2-128∂ tfb3∆::hph gal10Δ56 RPB3::TAP::KlacTRP1 imd2Δ::HIS3 sub1∆::natMX	a
	CKY3509	pRSII315 tfb3 K17E CEN LEU2	pCK2534	ura3-52 his3Δ200 leu2Δ0 or Δ1 trp1Δ63 met15Δ0 lys2-128∂ tfb3∆::hph gal10Δ56 RPB3::TAP::KlacTRP1 imd2Δ::HIS3 sub1∆::natMX	a
	CKY3513	pRS315 CEN LEU2 - tfb3(-99) K17R	pCK2550	ura3-52 his3Δ200 leu2Δ0 or Δ1 trp1Δ63 met15Δ0 lys2-128∂ tfb3∆::hph gal10Δ56 RPB3::TAP::KlacTRP1 imd2Δ::HIS3 sub1∆::natMX	a
	CKY3517	pRSII315 tfb3 F28L CEN LEU2	pCK2527	ura3-52 his3Δ200 leu2Δ0 or Δ1 trp1Δ63 met15Δ0 lys2-128∂ tfb3∆::hph gal10Δ56 RPB3::TAP::KlacTRP1 imd2Δ::HIS3 sub1∆::natMX	a
	CKY3521	pRS315 CEN LEU2 - tfb3-53 C39R	pCK2530	ura3-52 his3Δ200 leu2Δ0 or Δ1 trp1Δ63 met15Δ0 lys2-128∂ tfb3∆::hph gal10Δ56 RPB3::TAP::KlacTRP1 imd2Δ::HIS3 sub1∆::natMX	a
	CKY3525	pRS315 CEN LEU2 - tfb3-37 F73S	pCK2526	ura3-52 his3Δ200 leu2Δ0 or Δ1 trp1Δ63 met15Δ0 lys2-128∂ tfb3∆::hph gal10Δ56 RPB3::TAP::KlacTRP1 imd2Δ::HIS3 sub1∆::natMX	a
	CKY3501	pRS315 TFB3 CEN LEU2	pCK1664	ura3-52 his3Δ200 leu2Δ0 or Δ1 trp1Δ63 met15Δ0 lys2-128∂ tfb3∆::hph gal10Δ56 RPB3::TAP::KlacTRP1 imd2Δ::HIS3 sub1∆::natMX	a

### Sheet: Bacterial strains_Plasmids
Supplementary Table 2: Bacterial strains
	Strain Name	Plasmid Number	Plasmid	Plasmid Genotype	Host Strain	Comments
	CKB2278	pCK2278	pRSII316 TFA1	URA3 CEN ARS TFA1 ampr ColE1 ori, pBluescript KS+ Backbone	TOP10 F'
	CKB1664	pCK1664	pRS315 TFB3	LEU2 CEN ARS TFB3 ampr ColE1 ori, pBluescript KS+ Backbone	TOP10 F'
	CKB228	pCK228	pRS316 RPB7	URA3 CEN ARS RPB7 ampr ColE1 ori, pBluescript KS+ Backbone	TOP10 F'
	CKB2408	pCK2408	pML107	LEU2 ampr	TOP10 F'	Laughery et al., 2015.
	CKB2834	pCK2834	Annealed guide RNA oligos (CKO3314-CKO3315) cloned in pML107	LEU2 ampr	TOP10 F'
Supplementary Table 3: Oligonucleotides
	For Primer Extension
	CKO Number	Sequence	Purpose	Gene	Oligo Name
	CKO401	ATAACACCTTTTTGAGTTTCTGG	Primer extension	ADH1	ADH1 PE
	For Rpb7 CRISPR
	CKO Number	Sequence	Purpose	Gene	Oligo Name
	CKO3314	GATCTTTTATGGTGATGACATCCTGTTTTAGAGCTAG	Guide RNA for CRISPR of D166 and E165 region, Forward	RPB7	RPB7 sgRNA.2 F
	CKO3315	CTAGCTCTAAAACAGGATGTCATCACCATAAAA	Guide RNA for CRISPR of D166 and E165 region, Reverse	RPB7	RPB7 sgRNA.2 R
	CKO3322*	TCAAGATTTAACCTTTAATGCGGGTTCAAACCCACCATCATACCAAAGTTCtGAGGATGTCATCACCATAA	Site-directed mutagenesis(SDM)- for RPB7 CRISPR (PAM mutation)	RPB7	Forward, SDM PAM
	CKO3324	atggtttcgagacactgcaa	Sewing Primer to sow both mutation & PAM site together	RPB7	Reverse, PCR Sewing-CRISPR
	CKO3325	aggtccaatgaaagtatttgtgacaaagcatctgatgccTCAAGATTTAACCTTTAATG	Sewing Primer to sow both mutation & PAM site together	RPB7	Forward , PCR Sewing-CRISPR
	CKO3328	gtgaTTAAATAGCACCCAAATAATCTTCTTTGATACTACCGATTGC	Site-directed mutagenesis(SDM)- for RPB7 WT CRISPR	RPB7	Reverse, Repair oligo WT
	CKO3329	gtgaTTAAATAGCACCCAAATActtttcTTTGATACTACCGATTGC	Site-directed mutagenesis(SDM)- for rpb7 D166K CRISPR	RPB7	Reverse, Repair oligo RPB7 D166K
	CKO3330	gtgaTTAAATAGCACCCAAATAtctttcTTTGATACTACCGATTGC	Site-directed mutagenesis(SDM)- for rpb7 D166R CRISPR	RPB7	Reverse, Repair oligo RPB7 D166R
	CKO3331	gtgaTTAAATAGCACCCAAATAaccttcTTTGATACTACCGATTGC	Site-directed mutagenesis(SDM)- for rpb7 D166G CRISPR	RPB7	Reverse, Repair oligo RPB7 D166G
	CKO3332	gtgaTTAAATAGCACCCAAATAatccttTTTGATACTACCGATTGC	Site-directed mutagenesis(SDM)- for rpb7 E165K CRISPR	RPB7	Reverse, Repair oligo RPB7 E165K
	CKO3333	gtgaTTAAATAGCACCCAAATAatctctTTTGATACTACCGATTGC	Site-directed mutagenesis(SDM)- for rpb7 E165R CRISPR	RPB7	Reverse, Repair oligo RPB7 E165R
	CKO3334	gtgaTTAAATAGCACCCAAATAatcaccTTTGATACTACCGATTGC	Site-directed mutagenesis(SDM)- for rpb7 E165G CRISPR	RPB7	Reverse, Repair oligo RPB7 E165G
	CKO3349	gtgaTTAAATAGCACCCAAATAagcttcTTTGATACTACCGATTGC	Site-directed mutagenesis(SDM)- for rpb7 D166A CRISPR	RPB7	Reverse, Repair oligo RPB7 D166A
	CKO3350	gtgaTTAAATAGCACCCAAATAatcagcTTTGATACTACCGATTGC	Site-directed mutagenesis(SDM)- for rpb7 E165A CRISPR	RPB7	Reverse, Repair oligo RPB7 E165A
	CKO3351	gtgaTTAAATAGCACCCAAATAagcagcTTTGATACTACCGATTGC	Site-directed mutagenesis(SDM)- for rpb7 E165A/D166A CRISPR	RPB7	Reverse, Repair oligo RPB7 E165A/D166A
	CKO3457	gtgaTTAAATAGCACCCAAATAtctcttTTTGATACTACCGATTGC	Site-directed mutagenesis(SDM)- for rpb7 E165K/D166R CRISPR	RPB7	Reverse, Repair oligo RPB7 E165K/D166R
	CKO3458	gtgaTTAAATAGCACCCAAATAtctagcTTTGATACTACCGATTGC	Site-directed mutagenesis(SDM)- for rpb7 E165A/D166R CRISPR	RPB7	Reverse, Repair oligo RPB7 E165A/D166R
	CKO3459	gtgaTTAAATAGCACCCAAATAagccttTTTGATACTACCGATTGC	Site-directed mutagenesis(SDM)- for rpb7 E165K/D166A CRISPR	RPB7	Reverse, Repair oligo RPB7 E165K/D166A
	CKO3326	tcacacaattccatttaaca	Sequencing primer for RPB7 CRSIPR-ed mutant	RPB7	Reverse, Sequencing Primer
	CKO3327	GCCGAGTTCAACGTGAAATAT	Sequencing primer for RPB7 CRSIPR-ed mutant	RPB7	Forward, Sequencing Primer
	For TFB3 PCR sewing
	CKO Number	Sequence	Purpose	Gene	Oligo Name
	CKO1694	CCCaaaCTCGAGtgtcgacttgctcgtaacat	Cloning Tfb3 mutants	TFB3	Forward, TFB3-XhoI
	CKO3305	CTCAAGATCTTTGATGAATGGGTC	Cloning Tfb3 mutants	TFB3	Reverse, TFB3-BglII
	CKO3306	GTGTGACAAGATTCTTgatAAGAATAAGTTCAAGACCCAAATAT	PCR Sewing- for tfb3 R64D	TFB3	Forward, tfb3-R64D
	CKO3307	TTGGGTCTTGAACTTATTCTTatcAAGAATCTTGTCACACCCTT	PCR Sewing- for tfb3 R64D	TFB3	Reverse, tfb3-R64D
	CKO3308	GTGTGACAAGATTCTTAGAagaAATAAGTTCAAGACCCAAATAT	PCR Sewing- for tfb3 K65R	TFB3	Forward, tfb3-K65R
	CKO3309	ATATTTGGGTCTTGAACTTATTtctTCTAAGAATCTTGTCACAC	PCR Sewing- for tfb3 K65R	TFB3	Reverse, tfb3-K65R
	CKO3310	GTGTGACAAGATTCTTAGAgaaAATAAGTTCAAGACCCAAATAT	PCR Sewing- for tfb3 K65E	TFB3	Forward, tfb3-K65E
	CKO3311	ATATTTGGGTCTTGAACTTATTttcTCTAAGAATCTTGTCACAC	PCR Sewing- for tfb3 K65E	TFB3	Reverse, tfb3-K65E
	CKO3312	GTGTGACAAGATTCTTgatgaaAATAAGTTCAAGACCCAAATAT	PCR Sewing- for tfb3 R64D/K65E	TFB3	Forward, tfb3-R64D/K65E
	CKO3313	ATATTTGGGTCTTGAACTTATTttcatcAAGAATCTTGTCACAC	PCR Sewing- for tfb3 R64D/K65E	TFB3	Reverse, tfb3-R64D/K65E
	CKO3336	GTGTGACAAGATTCTTgctAAGAATAAGTTCAAGACCCAAATAT	PCR Sewing- for tfb3 R64A	TFB3	Forward, tfb3-R64A
	CKO3337	TTGGGTCTTGAACTTATTCTTagcAAGAATCTTGTCACACCCTT	PCR Sewing- for tfb3 R64A	TFB3	Reverse, tfb3-R64A
	CKO3338	GTGTGACAAGATTCTTAGAgctAATAAGTTCAAGACCCAAATAT	PCR Sewing- for tfb3 K65A	TFB3	Forward, tfb3-K65A
	CKO3339	ATATTTGGGTCTTGAACTTATTagcTCTAAGAATCTTGTCACAC	PCR Sewing- for tfb3 K65A	TFB3	Reverse, tfb3-K65A
	CKO3340	GTGTGACAAGATTCTTgctgctAATAAGTTCAAGACCCAAATAT	PCR Sewing- for tfb3 R64A/K65A	TFB3	Forward, tfb3-R64A/K65A
	CKO3341	ATATTTGGGTCTTGAACTTATTagcagcAAGAATCTTGTCACAC	PCR Sewing- for tfb3 R64A/K65A	TFB3	Reverse, tfb3-R64A/K65A
	CKO3447	GTGTGACAAGATTCTTgatgctAATAAGTTCAAGACCCAAATAT	PCR Sewing- for tfb3 R64D/K65A	TFB3	Forward, tfb3-R64D/K65A
	CKO3448	ATATTTGGGTCTTGAACTTATTagcatcAAGAATCTTGTCACAC	PCR Sewing- for tfb3 R64D/K65A	TFB3	Reverse, tfb3-R64D/K65A
	CKO3449	GTGTGACAAGATTCTTgctgaaAATAAGTTCAAGACCCAAATAT	PCR Sewing- for tfb3 R64A/K65E	TFB3	Forward, tfb3-R64A/K65E
	CKO3450	ATATTTGGGTCTTGAACTTATTttcagcAAGAATCTTGTCACAC	PCR Sewing- for tfb3 R64A/K65E	TFB3	Reverse, tfb3-R64A/K65E
	For TSS-seq
	CKO Number	Sequence	Purpose	Gene	Oligo Name	Comments
		GUUCAGAGUUCUACAGUCCGACGAUCNNNNNN	5’-adapter		s1086
		GCCTTGGCACCCGAGAATTCCANNNNNNNNN	Illumina RT oligo		s1082
		CAAGCAGAAGACGGCATACGAGATNNNNNNGTGACTGGAGTTCCTTGGCACCCGAGAATTCCA	Illumina 3′ PCR Primers including indexes		RPI4-30
	CKO3414	AATGATACGGCGACCACCGAGATCTACACCGCTAGCTACACGTTCAGAGTTCTACAGTCCGA	i5 Custom TruSeq 5' Adapter 1		i5 CGCTAG
	CKO3415	AATGATACGGCGACCACCGAGATCTACACTATCGACTACACGTTCAGAGTTCTACAGTCCGA	i5 Custom TruSeq 5' Adapter 2		i5 TATCGA
	CKO3416	AATGATACGGCGACCACCGAGATCTACACCAGACGCTACACGTTCAGAGTTCTACAGTCCGA	i5 Custom TruSeq 5' Adapter 3		i5 CAGACG
	CKO3417	AATGATACGGCGACCACCGAGATCTACACTGAGTACTACACGTTCAGAGTTCTACAGTCCGA	i5 Custom TruSeq 5' Adapter 4		i5 TGAGTA
	CKO3418	AATGATACGGCGACCACCGAGATCTACACGTGCGTCTACACGTTCAGAGTTCTACAGTCCGA	i5 Custom TruSeq 5' Adapter 5		i5 GTGCGT
	CKO3419	AATGATACGGCGACCACCGAGATCTACACACATACCTACACGTTCAGAGTTCTACAGTCCGA	i5 Custom TruSeq 5' Adapter 6		i5 ACATAC
	CKO3420	AATGATACGGCGACCACCGAGATCTACACATAGCGCTACACGTTCAGAGTTCTACAGTCCGA	i5 Custom TruSeq 5' Adapter 7		i5 ATAGCG
	CKO3421	AATGATACGGCGACCACCGAGATCTACACGCGATACTACACGTTCAGAGTTCTACAGTCCGA	i5 Custom TruSeq 5' Adapter 8		i5 GCGATA
	CKO3422	AATGATACGGCGACCACCGAGATCTACACAACAGACTACACGTTCAGAGTTCTACAGTCCGA	i5 Custom TruSeq 5' Adapter 9		i5 AACAGA
	CKO3423	AATGATACGGCGACCACCGAGATCTACACGGTGAGCTACACGTTCAGAGTTCTACAGTCCGA	i5 Custom TruSeq 5' Adapter 10		i5 GGTGAG
	CKO3424	GATCGTCGGACTGTAGAACTCTGAACGTGTAG	i5 Illumina Custom SP		i5 Custom Index Sequencing primer
		CTACACGTTCAGAGTTCTACAGTCCGACGATC	Custom sequencing primer		s1115
	For STRIPE-seq
	CKO Number	Sequence	Purpose	Gene	Oligo Name	Comments
	CKO3425	GCCTTGGCACCCGAGAATTCCANNNNNNNNN	Illumina RT oligo (Reverse Transcription Oligo - RTO)		s1082	Identical to oligo for TSS-Seq
	CKO3426	/5Biosg/GTTCAGAGTTCTACAGTCCGACGATC(N1:25252525)(N1)(N1)(N1)(N1)(N1)(N1)(N1)(N1)TATArGrGrG	Stripe-seq TSO (Template Switching Oligo)		Stripe-seq TSO
		CAAGCAGAAGACGGCATACGAGATNNNNNNGTGACTGGAGTTCCTTGGCACCCGAGAATTCCA	Illumina 3′ PCR Primers including indexes		RPI4-30	Identical to oligo for TSS-Seq
	CKO3414	AATGATACGGCGACCACCGAGATCTACACCGCTAGCTACACGTTCAGAGTTCTACAGTCCGA	i5 Custom TruSeq 5' Adapter 1		i5 CGCTAG	Identical to oligo for TSS-Seq
	CKO3415	AATGATACGGCGACCACCGAGATCTACACTATCGACTACACGTTCAGAGTTCTACAGTCCGA	i5 Custom TruSeq 5' Adapter 2		i5 TATCGA	Identical to oligo for TSS-Seq
	CKO3416	AATGATACGGCGACCACCGAGATCTACACCAGACGCTACACGTTCAGAGTTCTACAGTCCGA	i5 Custom TruSeq 5' Adapter 3		i5 CAGACG	Identical to oligo for TSS-Seq
	CKO3417	AATGATACGGCGACCACCGAGATCTACACTGAGTACTACACGTTCAGAGTTCTACAGTCCGA	i5 Custom TruSeq 5' Adapter 4		i5 TGAGTA	Identical to oligo for TSS-Seq
	CKO3418	AATGATACGGCGACCACCGAGATCTACACGTGCGTCTACACGTTCAGAGTTCTACAGTCCGA	i5 Custom TruSeq 5' Adapter 5		i5 GTGCGT	Identical to oligo for TSS-Seq
	CKO3419	AATGATACGGCGACCACCGAGATCTACACACATACCTACACGTTCAGAGTTCTACAGTCCGA	i5 Custom TruSeq 5' Adapter 6		i5 ACATAC	Identical to oligo for TSS-Seq
	CKO3420	AATGATACGGCGACCACCGAGATCTACACATAGCGCTACACGTTCAGAGTTCTACAGTCCGA	i5 Custom TruSeq 5' Adapter 7		i5 ATAGCG	Identical to oligo for TSS-Seq
	CKO3421	AATGATACGGCGACCACCGAGATCTACACGCGATACTACACGTTCAGAGTTCTACAGTCCGA	i5 Custom TruSeq 5' Adapter 8		i5 GCGATA	Identical to oligo for TSS-Seq
	CKO3422	AATGATACGGCGACCACCGAGATCTACACAACAGACTACACGTTCAGAGTTCTACAGTCCGA	i5 Custom TruSeq 5' Adapter 9		i5 AACAGA	Identical to oligo for TSS-Seq
	CKO3423	AATGATACGGCGACCACCGAGATCTACACGGTGAGCTACACGTTCAGAGTTCTACAGTCCGA	i5 Custom TruSeq 5' Adapter 10		i5 GGTGAG	Identical to oligo for TSS-Seq
	CKO3424	GATCGTCGGACTGTAGAACTCTGAACGTGTAG	i5 Illumina Custom SP		i5 Custom Index Sequencing primer	Identical to oligo for TSS-Seq
		CTACACGTTCAGAGTTCTACAGTCCGACGATC	Custom sequencing primer		s1115	Identical to oligo for TSS-Seq
